# Rapid, Low-Cost Detection of Water Contaminants Using Regulated *In Vitro* Transcription

**DOI:** 10.1101/619296

**Authors:** Khalid K. Alam, Jaeyoung K. Jung, Matthew S. Verosloff, Phillip R. Clauer, Jeong Wook Lee, Daiana A. Capdevila, Pablo A. Pastén, David P. Giedroc, James J. Collins, Julius B. Lucks

## Abstract

Synthetic biology has enabled the development of powerful nucleic acid diagnostic technologies for detecting pathogens and human health biomarkers. Here we expand the reach of synthetic biology-enabled diagnostics by developing a cell-free biosensing platform that uses <u>R</u>NA <u>o</u>utput <u>s</u>ensors <u>a</u>ctivated by ligand <u>ind</u>uction (ROSALIND) to detect harmful contaminants in aqueous samples. ROSALIND consists of three programmable components: highly-processive RNA polymerases, allosteric transcription factors, and synthetic DNA transcription templates. Together, these components allosterically regulate the *in vitro* transcription of a fluorescence-activating RNA aptamer: in the absence of a target compound, transcription is blocked, while in its presence a fluorescent signal is produced. We demonstrate that ROSALIND can be configured to detect a range of water contaminants, including antibiotics, toxic small molecules, and metals. Our cell-free biosensing platform, which can be freeze-dried for field deployment, creates a new capability for point-of-use monitoring of molecular species to address growing global crises in water quality and human health.
