## Supporting Data Files for "Rapid, Low-Cost Detection of Water Contaminants Using Regulated *In Vitro* Transcription": Alam_Jung_ROSALIND_Supp_Data_File1_Sequences.xlsx

### Sheet: Primers
Primer	Sequence	Purpose
KKA.A29	CCCACATACACATGGCAAGAGC	3WJdB DNA Template Amplifcation Reverse Primer (-Terminator)
KKA.A30	CAAAAAACCCCTCAAGACCCG	3WJdB DNA Template Amplification Reverse Primer (+Terminator)
KKA.A37	GCGGATAACAATTTCACACAGGAAACAGC	3WJdB DNA Template Amplification Forward Primer
KKA.A38	GGGTTTTCCCAGTCACGACG	pUC19 Sequencing Primer
KKA.B57	GGCCACGATGCGTCCGGC	pET28c Sequencing Forward Primer
KKA.B58	ATCCGGATATAGTTCCTCCTTTCAGC	pET28c Sequencing Reverse Primer
KKA.D39	TAATACGACTCACTATAGGACACTCTACTCGA	T7-KB2 Top Strand
KKA.D40	TCGAGTAGAGTGTCCTATAGTGAGTCGTATTA	T7-KB2 Bottom Strand
KKA.D41	TAATACGACTCACTATAGGAGGTCCCTATCAGTGATAGAGAACACTCTACTCGA	T7-tetO-KB2 Top Strand
KKA.D42	TCGAGTAGAGTGTTCTCTATCACTGATAGGGACCTCCTATAGTGAGTCGTATTA	T7-tetO-KB2 Bottom Strand
KKA.D47	TAATACGACTCACTATAGGAAGTTAACTGGTAAAACACTCTACTCGA	T7-adcO-KB2 Top Strand
KKA.D48	TCGAGTAGAGTGTTTTACCAGTTAACTTCCTATAGTGAGTCGTATTA	T7-adcO-KB2 Top Strand

### Sheet: DNA Template
Template Annotation	Sequences	Plasmid #	Addgene #
T7-3WJdB	gcggataacaatttcacacaggaaacagctatgaccatgattacgccaagcttgcatgcctgcaggtcgactctagacgatcccgcgaaattaatacgactcactataggacccacatactctgatgatccgagacggtcgggtccagatattcgtatctgtcgagtagagtgtgggctcggatcattcatggcaagagacggtcgggtccagatattcgtatctgtcgagtagagtgtgggctcttgccatgtgtatgtggg	N/A	87308
T7-3WJdB-T	gcggataacaatttcacacaggaaacagctatgaccatgattacgccaagcttgcatgcctgcaggtcgactctagacgatcccgcgaaattaatacgactcactataggacccacatactctgatgatccgagacggtcgggtccagatattcgtatctgtcgagtagagtgtgggctcggatcattcatggcaagagacggtcgggtccagatattcgtatctgtcgagtagagtgtgggctcttgccatgtgtatgtgggtagcataaccccttggggcctctaaacgggtcttgaggggttttttg	N/A	87308
T7-0BP-tetO-3WJdB-T	gcggataacaatttcacacaggaaacagctatgaccatgattacgccaagcttgcatgcctgcaggtcgactctagataatacgactcactatatccctatcagtgatagagacccacatactctgatgatccgagacggtcgggtccagatattcgtatctgtcgagtagagtgtgggctcggatcattcatggcaagagacggtcgggtccagatattcgtatctgtcgagtagagtgtgggctcttgccatgtgtatgtgggtagcataaccccttggggcctctaaacgggtcttgaggggttttttg	pJBL702	Note: All plasmids will be deposited to AddGene prior to publication.
T7-2BP-tetO-3WJdB-T	gcggataacaatttcacacaggaaacagctatgaccatgattacgccaagcttgcatgcctgcaggtcgactctagataatacgactcactataggtccctatcagtgatagagacccacatactctgatgatccgagacggtcgggtccagatattcgtatctgtcgagtagagtgtgggctcggatcattcatggcaagagacggtcgggtccagatattcgtatctgtcgagtagagtgtgggctcttgccatgtgtatgtgggtagcataaccccttggggcctctaaacgggtcttgaggggttttttg	pJBL703
T7-4BP-tetO-3WJdB-T	gcggataacaatttcacacaggaaacagctatgaccatgattacgccaagcttgcatgcctgcaggtcgactctagataatacgactcactatagggatccctatcagtgatagagacccacatactctgatgatccgagacggtcgggtccagatattcgtatctgtcgagtagagtgtgggctcggatcattcatggcaagagacggtcgggtccagatattcgtatctgtcgagtagagtgtgggctcttgccatgtgtatgtgggtagcataaccccttggggcctctaaacgggtcttgaggggttttttg	pJBL704
T7-6BP-tetO-3WJdB-T	gcggataacaatttcacacaggaaacagctatgaccatgattacgccaagcttgcatgcctgcaggtcgactctagataatacgactcactatagggagatccctatcagtgatagagacccacatactctgatgatccgagacggtcgggtccagatattcgtatctgtcgagtagagtgtgggctcggatcattcatggcaagagacggtcgggtccagatattcgtatctgtcgagtagagtgtgggctcttgccatgtgtatgtgggtagcataaccccttggggcctctaaacgggtcttgaggggttttttg	pJBL705
T7-8BP-tetO-3WJdB-T	gcggataacaatttcacacaggaaacagctatgaccatgattacgccaagcttgcatgcctgcaggtcgactctagataatacgactcactatagggagacctccctatcagtgatagagacccacatactctgatgatccgagacggtcgggtccagatattcgtatctgtcgagtagagtgtgggctcggatcattcatggcaagagacggtcgggtccagatattcgtatctgtcgagtagagtgtgggctcttgccatgtgtatgtgggtagcataaccccttggggcctctaaacgggtcttgaggggttttttg	pJBL706
T7-10BP-tetO-3WJdB-T	gcggataacaatttcacacaggaaacagctatgaccatgattacgccaagcttgcatgcctgcaggtcgactctagataatacgactcactatagggagaccactccctatcagtgatagagacccacatactctgatgatccgagacggtcgggtccagatattcgtatctgtcgagtagagtgtgggctcggatcattcatggcaagagacggtcgggtccagatattcgtatctgtcgagtagagtgtgggctcttgccatgtgtatgtgggtagcataaccccttggggcctctaaacgggtcttgaggggttttttg	pJBL707
T7-12BP-tetO-3WJdB-T	gcggataacaatttcacacaggaaacagctatgaccatgattacgccaagcttgcatgcctgcaggtcgactctagataatacgactcactatagggagaccacaatccctatcagtgatagagacccacatactctgatgatccgagacggtcgggtccagatattcgtatctgtcgagtagagtgtgggctcggatcattcatggcaagagacggtcgggtccagatattcgtatctgtcgagtagagtgtgggctcttgccatgtgtatgtgggtagcataaccccttggggcctctaaacgggtcttgaggggttttttg	pJBL708
T7-14BP-tetO-3WJdB-T	gcggataacaatttcacacaggaaacagctatgaccatgattacgccaagcttgcatgcctgcaggtcgactctagataatacgactcactatagggagaccacaacgtccctatcagtgatagagacccacatactctgatgatccgagacggtcgggtccagatattcgtatctgtcgagtagagtgtgggctcggatcattcatggcaagagacggtcgggtccagatattcgtatctgtcgagtagagtgtgggctcttgccatgtgtatgtgggtagcataaccccttggggcctctaaacgggtcttgaggggttttttg	pJBL709
T7-otrO-3WJdB-T	gcggataacaatttcacacaggaaacagctatgaccatgattacgccaagcttgcatgcctgcaggtcgactctagataatacgactcactataggaggcgagaacgacaagaccttgtcaaaacccacatactctgatgatccgagacggtcgggtccagatattcgtatctgtcgagtagagtgtgggctcggatcattcatggcaagagacggtcgggtccagatattcgtatctgtcgagtagagtgtgggctcttgccatgtgtatgtgggtagcataaccccttggggcctctaaacgggtcttgaggggttttttg	pJBL711
T7-ctcO-3WJdB-T	gcggataacaatttcacacaggaaacagctatgaccatgattacgccaagcttgcatgcctgcaggtcgactctagataatacgactcactataggaggcaattcgacaagaccttgtcgaatcccccacatactctgatgatccgagacggtcgggtccagatattcgtatctgtcgagtagagtgtgggctcggatcattcatggcaagagacggtcgggtccagatattcgtatctgtcgagtagagtgtgggctcttgccatgtgtatgtgggtagcataaccccttggggcctctaaacgggtcttgaggggttttttg	pJBL713
T7-mphO-3WJdB-T	gcggataacaatttcacacaggaaacagctatgaccatgattacgccaagcttgcatgcctgcaggtcgactctagataatacgactcactataggagggaatataaccgacgtgactgttacatttaggtggcccacatactctgatgatccgagacggtcgggtccagatattcgtatctgtcgagtagagtgtgggctcggatcattcatggcaagagacggtcgggtccagatattcgtatctgtcgagtagagtgtgggctcttgccatgtgtatgtgggtagcataaccccttggggcctctaaacgggtcttgaggggttttttg	pJBL715
T7-sar2349O-3WJdB-T	gcggataacaatttcacacaggaaacagctatgaccatgattacgccaagcttgcatgcctgcaggtcgactctagataatacgactcactataggagggtatccccctatttacatgtaattacgcttatttcccacatactctgatgatccgagacggtcgggtccagatattcgtatctgtcgagtagagtgtgggctcggatcattcatggcaagagacggtcgggtccagatattcgtatctgtcgagtagagtgtgggctcttgccatgtgtatgtgggtagcataaccccttggggcctctaaacgggtcttgaggggttttttg	pJBL719
T7-mobO-3WJdB-T	gcggataacaatttcacacaggaaacagctatgaccatgattacgccaagcttgcatgcctgcaggtcgactctagataatacgactcactataggaggtactatttgtgtgcggactgacccacatactctgatgatccgagacggtcgggtccagatattcgtatctgtcgagtagagtgtgggctcggatcattcatggcaagagacggtcgggtccagatattcgtatctgtcgagtagagtgtgggctcttgccatgtgtatgtgggtagcataaccccttggggcctctaaacgggtcttgaggggttttttg	pJBL717
T7-qacA-3WJdB-T	gcggataacaatttcacacaggaaacagctatgaccatgattacgccaagcttgcatgcctgcaggtcgactctagataatacgactcactataggaggcttatagaccgatcgcacggtctataagcccacatactctgatgatccgagacggtcgggtccagatattcgtatctgtcgagtagagtgtgggctcggatcattcatggcaagagacggtcgggtccagatattcgtatctgtcgagtagagtgtgggctcttgccatgtgtatgtgggtagcataaccccttggggcctctaaacgggtcttgaggggttttttg	pJBL721
T7-hucO-3WJdB-T	gcggataacaatttcacacaggaaacagctatgaccatgattacgccaagcttgcatgcctgcaggtcgactctagataatacgactcactataggaggtcagtaggtagacatctaagtatccccacatactctgatgatccgagacggtcgggtccagatattcgtatctgtcgagtagagtgtgggctcggatcattcatggcaagagacggtcgggtccagatattcgtatctgtcgagtagagtgtgggctcttgccatgtgtatgtgggtagcataaccccttggggcctctaaacgggtcttgaggggttttttg	pJBL723
T7-csoO-3WJdB-T	gcggataacaatttcacacaggaaacagctatgaccatgattacgccaagcttgcatgcctgcaggtcgactctagataatacgactcactataggagggtagcccacccccagtggggtgggataccccacatactctgatgatccgagacggtcgggtccagatattcgtatctgtcgagtagagtgtgggctcggatcattcatggcaagagacggtcgggtccagatattcgtatctgtcgagtagagtgtgggctcttgccatgtgtatgtgggtagcataaccccttggggcctctaaacgggtcttgaggggttttttg	pJBL727
T7-smtO-3WJdB-T	gcggataacaatttcacacaggaaacagctatgaccatgattacgccaagcttgcatgcctgcaggtcgactctagataatacgactcactataggaggcacatgaacagttattcagatacccacatactctgatgatccgagacggtcgggtccagatattcgtatctgtcgagtagagtgtgggctcggatcattcatggcaagagacggtcgggtccagatattcgtatctgtcgagtagagtgtgggctcttgccatgtgtatgtgggtagcataaccccttggggcctctaaacgggtcttgaggggttttttg	pJBL725
T7-cadO-3WJdB-T	gcggataacaatttcacacaggaaacagctatgaccatgattacgccaagcttgcatgcctgcaggtcgactctagataatacgactcactataggaggctcaaataaatatttgaatgaacccacatactctgatgatccgagacggtcgggtccagatattcgtatctgtcgagtagagtgtgggctcggatcattcatggcaagagacggtcgggtccagatattcgtatctgtcgagtagagtgtgggctcttgccatgtgtatgtgggtagcataaccccttggggcctctaaacgggtcttgaggggttttttg	pJBL728
T7-KB2	taatacgactcactataggacactctactcga	N/A
T7-tetO-KB2	taatacgactcactataggaggtccctatcagtgatagagaacactctactcga	N/A
T7-adcO-KB2	taatacgactcactataggaagttaactggtaaaacactctactcga	N/A

### Sheet: Protein
Protein	AA Sequences (after purification)	Plasmid #	Addgene #
TetR-6XHis	MSRLDKSKVINSALELLNEVGIEGLTTRKLAQKLGVEQPTLYWHVKNKRALLDALAIEMLDRHHTHFCPLEGESWQDFLRNNAKSFRCALLSHRDGAKVHLGTRPTEKQYETLENQLAFLCQQGFSLENALYALSAVGHFTLGCVLEDQEHQVAKEERETPTTDSMPPLLRQAIELFDHQGAEPAFLFGLELIICGLEKQLKCESGSKLAAALEHHHHHH	pJBL701	Note: All plasmids will be deposited to AddGene prior to publication.
OtrR-6XHis	MDSSAPDLAALIEVTAEVFAVNGRLLREGDSLTAHAGLTSARWQVAGLLLSGPSTVARLARERGLRRQAVQQTVERLKAEGVVTTRPNPQDQRSPLVELTARGRQALDDLRPLERRWLEYLAEDIPVEDMRVAIAVLSRLREKLDARPATEFGTGAGSGRQSAENLYFQGHHHHHH	pJBL710
CtcS-6XHis	MTDLSPAAETLSDITTELFAVNGALLRAGDALSARFGLTSARWQVLGLLAEGPQSAAHLARERGLRRQAVQQTVVKLVEEGLVSTSPNPADRRAPLVSLTAKGTDALARIEPAERLWMEHLAGGLDPDDLKATLRLLRGLRAVLAEGLPPAAVGGADAADVTGPAKLAAALEHHHHHH	pJBL712
MphR-6XHis	MPRPKLKSDDEVLEAATVVLKRCGPIEFTLSGVAKEVGLSRAALIQRFTNRDTLLVRMMERGVEQVRHYLNAIPIGAGPQGLWEFLQVLVRSMNTRNDFSVNYLISWYELQVPELRTLAIQRNRAVVEGIRKRLPPGAPAAAELLLHSVIAGATMQWAVDPDGELADHVLAQIAAILCLMFPEHDDFQLLQPHAKLAAALEHHHHHH	pJBL714
MobR-6XHis	MTNSALPNAASDSASSPPFFPRLEVETFPGHGIRRLQQVAVAVFSQATEAWGVTPLQFAVLQKLVHLPGIDQRTLSMEVGFDKSTIGGVIDRLEARGLLLRQHTAKDRRVRLLSLTPEGQALLADAGPSVLQAQQQMLDPLSETERELFTQLMRKVIEHHEQLDPEAQTPAGENLYFQGHHHHHH	pJBL716
SAR2349-6XHis	MLSQEFFNSFITIYRPYLKLTEPILEKHNIYYGQWLILRDIAKHQPTTLIEISHRRAIEKPTARKTLKALIENDLITVENSLEDKRQKFLTLTPKGHELYEIVCLDVQKLQQAVVAKTNISQDQMQETINVMNQIHEILLKEAHNDENLYFQGHHHHHH	pJBL718
QacR-6XHis	MNLKDKILGVAKELFIKNGYNATTTGEIVKLSESSKGNLYYHFKTKENLFLEILNIEESKWQEQWKKEQIKAKTNREKFYLYNELSLTTEYYYPLQNAIIEFYTEYYKTNSINEKMNKLENKYIDAYHVIFKEGNLNGEWSINDVNAVSKIAANAVNGIVTFTHEQNINERIKLMNKFSQIFLNGLSKGSGKLAAALEHHHHHH	pJBL720
HucR	GMSARMDNDTAALLERIRSDWARLNHGQGPDSDGLTPSAGPMLTLLLLERLHAALGREIERTYAASGLNAAGWDLLLTLYRSAPPEGLRPTELSALAAISGPSTSNRIVRLLEKGLIERREDERDRRSASIRLTPQGRALVTHLLPAHLATTQRVLAPLSAQEQRTLEELAGRMLAGLEQGV	pJBL722
SmtB-6XHis	MTKPVLQDGETVVCQGTHAAIASELQAIAPEVAQSLAEFFAVLADPNRLRLLSLLARSELCVGDLAQAIGVSESAVSHQLRSLRNLRLVSYRKQGRHVYYQLQDHHIVALYQNALDHLQECRENLYFQGHHHHHH	pJBL724
CsoR	GMEKHNEHKTLNHKSSKEKDQITNRLKRIEGQVRGIQNMVENDRYCVDILVQISAVQAAMKNVALHLLEDHAHHCVADAIKSGDGEQAISELLDVFKKFTKS	pJBL726
CadC	MKKKDTCEIFCYDEEKVNRIQGDLQTVDISGVSQILKAIADENRAKITYALCQDEELCVCDIANILGVTIANASHHLRTLYKQGVVNFRKEGKLALYSLGDEHIRQIMMIALAHKKEVKVNV	N/A
AdcR	MRQLAKDINAFLNEVILQAENQHEILIGHCTSEVALTNTQEHILMLLSEESLTNSELARRLNVSQAAVTKAIKSLVKEGMLETSKDSKDARVIFYQLTDLARPIAEEHHHHHEHTLLTYEQVATQFTPNEQKVIQRFLTALVGEIK	N/A
