## Supporting Data Files for "Rapid, Low-Cost Detection of Water Contaminants Using Regulated *In Vitro* Transcription": Alam_Jung_ROSALIND_Supp_Data_File2_Experiment_Mastersheet.xlsx

### Sheet: Setup
1.) Input Template, Dye, aTF and ligand stock concentrations. Add desired amounts per reaction for template, Dye and aTF. (Ligand is done below).
	DNA Template		Dye		aTF		Ligand
Name	T7-3WJdB-T		DFHBI-1T		TetR dimer		aTc
Stock Concentration	0.5	µM	40	mM	210	µM	50	µM
Amount per reaction	0.5	pmol	45	nmol	25	pmol	XXX	pmol
Volume per reaction	1	µL	1.125	µL	0.119048	µL	XXX	µL
2.) Prepare a mastermix by mixing the following components at room temperature.
Homemade Transcription Kit Mastermix					Manufacturer
Transcription component	Volume (µL) for 1 rxn		Volume (µL) for 5 rxn
10X ROSALIND buffer	2		10		Homemade (20 mM Spermidine, 400 mM Tris-HCl pH 8, 80 mM MgCl2, 100 mM DTT, 200 mM NaCl)
100 mM ATP	0.571429		2.85714		Homemade Tris-buffered NTPs pH 7.5
100 mM CTP	0.571429		2.85714
100 mM GTP	0.571429		2.85714
100 mM UTP	0.571429		2.85714
0.3 U TIPP	0.15		0.75		NEB (#M0296S)
DFHBI-1T	1.125		5.625		Tocris Bioscience (#5610)
DNA Template	1		5
aTF	0.119048		0.595238
Laboratory-grade H2O to 15 µL	8.32024		41.6012
Total Volume	15		75
3.) For each desired reaction, aliquot 15 µL of incubated mastermix in each reaction tube.
4.) Incubate the aliquoted mastermix at 37° C for 15 min to allow aTF:DNA equillibration.
5.) Meanwhile prepare 1:10 dilution of T7 RNAP stock (stock concentration: 1 µg/µL).
6.) For each desired reaction, add ligand, diluted T7 RNAP, and remaining water according to the table below. (Modify the table according to
your experiment design.) Add these components immediately before transferring to a plate reader for measurement.
Ligand Concentrations (pmol)	Volume of Ligand (µL)		Volume of diluted T7 RNAP (µL)		Volume of H2O (µL)
0	0		2		3
25	0.5		2		2.5
50	1		2		2
100	2		2		1
